# Computational analysis of SOD1-G93A mouse muscle biomarkers for comprehensive assessment of ALS progression

**DOI:** 10.1101/2024.03.11.584407

**Authors:** Pedro Gómez-Gálvez, Victoria Navarro, Ana M. Castro, Carmen Paradas, Luis M. Escudero

## Abstract

**Aims:** To identify potential image biomarkers of neuromuscular disease by analysing morphological and network-derived features in skeletal muscle biopsies from a murine model of amyotrophic lateral sclerosis (ALS), the SOD1^G93A^ mouse, and wild-type (WT) controls at distinct stages of disease progression.

**Methods:** Using the NDICIA computational framework, we quantitatively evaluated histological differences between skeletal muscle biopsies from SOD1^G93A^ and WT mice. The process involved the selection of a subset of features revealing these differences. A subset of discriminative features was selected to characterise these differences, and their temporal dynamics were assessed across disease stages.

**Results:** Our findings demonstrated that muscle pathology in the mutant model evolves from early alterations in muscle fibre arrangement, detectable at the presymptomatic stage through graph theory features, to the subsequent development of the typical morphological pattern of neurogenic atrophy at more advanced disease stages.

**Conclusions:** Our assay identifies a neurogenic signature in mutant muscle biopsies, even when the disease was phenotypically imperceptible.

**KEY POINTS:**

- NDICIA analysis detected differences between SOD1^G93A^ and WT muscles at presymptomatic stage through the analysis of graph theory features.
- Our computational tool identified different neurogenic-like traits in the ALS mouse model at all analysed stages of disease progression.
- Differences between SOD1^G93A^ and WT muscle images became more pronounced as the disease advanced.
- The integration of UMAP into the upgraded NDICIA framework was validated as a robust alternative to PCA.
- Muscle fibre characteristics in SOD1^WT^ closely resembled those of WT mice.
