## Supplementary material for "Computational analysis of SOD1-G93A mouse muscle biomarkers for comprehensive assessment of ALS progression": Table S1

### Sheet: samples
		number of mice	number of images	number of female mice	number of male mice	number of left soleus images	number of right soleus images	number of female images	number of male images
	CONTROL p60	5	27	4	1	20	7	26	1
	CONTROL p100	13	78	5	8	43	35	44	34
	CONTROL p100	11	103	7	4	49	54	62	41
	SOD1 G93A p60	3	19	3	0	2	17	19	0
	SOD1 G93A p100	5	37	3	2	19	18	23	14
	SOD1 G93A p100	13	47	4	9	28	19	15	32
	SOD1 WT p120	11	75	7	4	37	38	34	41

### Sheet: mouse id
		mouse id	Right soleus	Left soleus	Images per group	Mouse gender
	SOD1 G93A p60	4	11	1	19	Female
		6	3	0		Female
		7	3	1		Female
	SOD1 G93A p100	86	4	1	37	Female
		82	3	7		Female
		88	6	2		Female
		97	0	6		Male
		99	5	3		Male
	SOD1 G93A p120	89	2	2	47	Female
		96	1	0		Male
		121	0	2		Female
		91	2	1		Female
		125	0	2		Male
		58	6	4		Male
		59	0	1		Male
		79	0	3		Male
		104	3	3		Female
		123	2	1		Male
		94	3	2		Male
		217	0	4		Male
		219	0	3		Male
	CONTROL p60	1	0	6	27	Female
		2	1	4		Female
		5	1	3		Female
		9	5	6		Female
		11	0	1		Male
	CONTROL p100	24	3	2	78	Female
		29	6	4		Female
		18	0	3		Male
		21	1	1		Male
		30	1	2		Female
		37	1	1		Male
		38	1	2		Male
		125	6	4		Male
		39	4	3		Male
		117	4	11		Female
		17	3	0		Male
		118	3	8		Female
		123	2	2		Male
	CONTROL p120	250	7	5	103	Male
		255	8	8		Male
		251	6	6		Male
		69	3	3		Female
		47	0	2		Female
		48	1	1		Female
		134	1	0		Male
		244	11	2		Female
		246	3	7		Female
		247	6	7		Female
		248	8	8		Female
	SOD1 WT p120	249	6	5	75	Male
		252	10	3		Male
		253	4	6		Male
		119	4	4		Female
		121	1	2		Female
		135	2	4		Female
		126	0	2		Female
		43	4	2		Female
		49	1	6		Male
		41	4	0		Female
		122	2	3		Female
