## Supplementary material for "Computational analysis of SOD1-G93A mouse muscle biomarkers for comprehensive assessment of ALS progression": Table S1

### Sheet: Hoja1
	Features	Definition
	1. Average cell area	mean of the cells area
	2. Standard deviation cell area	standard deviation of the mean of the cells area
	3. Average slow cells area	mean of the slow cells area
	4. Standard deviation slow cells area	standard deviation of the mean of the slow cells area
	5. Average non-slow cells area	mean of the non-slow cells area
	6. Standard deviation non-slow cells area	standard deviation of the mean of the non-slow cells area
	7. Average cell major axis	mean of the cells major axis length
	8. Average cell minor axis	mean of the cells minor axis length
	9. Average (major/minor axes) of cells	mean of the relation of major and minor axes of the cells
	10. Standard deviation (major/minor axes) of cells	standard deviation of mean of the relation of major and minor axes of the cells
	11. Average cell convex hull	mean of the convexity index of the cells
	12. Standard deviation cell convex hull	standard deviation of the mean of the convexity index of the cells
	13. Average cell area/(cell area + collagen area)	mean of collagen surrounding the cells in proportion with the cells area
	14. Standard deviation cell area/(cell area + collagen area)	standard deviation of the mean of collagen surrounding the cells in proportion with the cells area
	15. Average neighbouring cells	mean of number of neighbours of the cells
	16. Standard deviation neighbouring cells	standard deviation of the mean of number of neighbours of the cells
	17. Standard deviation neighbouring cells of slow cells	standard deviation of the mean of number of neighbours of slow cells
	18. Standard deviation neighbouring cells of non-slow cells	standard deviation of the mean of number of neighbours of non-slow cells
	19. Slow cells neighbours of slow cells	mean of slow cells neighbouring slow cells
	20. Non-slow cells neighbours of slow cells	mean of non-slow cells neighbouring slow cells
	21. Slow cells neighbours of non-slow cells	mean of slow cells neighbouring non-slow cells
	22. Non-slow cells neighbours of non-slow cells	mean of non-slow cells neighbouring non-slow cells
	23. Average (cell/neighbouring cells) area	mean of the cells area regarding the average area of the neighbouring cells
	24. Standard deviation (cell/neighbouring cells) area	standard deviation of the mean of the cells area regarding the average area of the neighbouring cells
	25. Average (cell/neighbouring cells) major axis	mean of the cells major axis length regarding the average major axis length of the neighbouring cells
	26. Standard deviation (cell/neighbouring cells) major axis	standard deviation of the mean of the cells major axis length regarding the average major axis length of the neighbouring cells
	27. Average (cell/neighbouring cells) minor axis	mean of the cells minor axis length regarding the average minor axis length of the neighbouring cells
	28. Standard deviation (cell/neighbouring cells) minor axis	standard deviation of the mean of the cells minor axis length regarding the average minor axis length of the neighbouring cells
	29. Average (cell/neighbouring cells) (major/minor axes)	mean of the cells major/minor axes length ratio regarding the average major/minor axes length ratio of the neighbouring cells
	30. Standard deviation (cell/neighbouring cells) (major/minor axes)	standard deviation of the mean of the cells major/minor axes length ratio regarding the average major/minor axes length ratio of the neighbouring cells
	31. Average (cell/neighbouring cells) convex hull	mean of the cells index of convexity regarding the average index of convexity of the neighbouring cells
	32. Standard deviation (cell/neighbouring cells) convex hull	standard deviation of the mean of the cells index of convexity regarding the average index of convexity of the neighbouring cells
	33. Average (cell/neighbouring cells) cell area/(cell area + collagen area)	mean of the proportion of collagen surrounding a cell regarding the average proportion of collagen surrounding the neighbouring cells
	34. Standard deviation (cell/neighbouring cells) cell area/(cell area + collagen area)	standard deviation of the mean of the proportion of collagen surrounding a cell regarding the average proportion of collagen surrounding the neighbouring cells
	35. Average strengths	mean of the strenght of all the graph nodes, where the strength is the sum of weights of links connected to a node, being this weight the distance
	36. Standard deviation strengths	standard deviation of the mean of the strenght of all the graph nodes
	37. Average strengths of non-slow cells	mean of the strenght of all the graph nodes being non-slow fibres
	38. Standard deviation strengths of non-slow cells	standard deviation of the mean of the strenght of all the graph nodes being non-slow fibres
	39. Average strengths of slow cells	mean of the strenght of all the graph nodes being slow fibres
	40. Standard deviation strengths of slow cells	standard deviation of the mean of the strenght of all the graph nodes being slow fibres
	41. Average clustering coefficient	mean value of weighted clustering coefficient of nodes, where the clustering coefficient is a measure of the degree to which nodes in a graph tend to cluster together. In this case is also weighted the edges length in neighbourhood triangulations.
	42. Standard deviation clustering coefficient	standard deviation of the mean value of weighted clustering coefficient of nodes
	43. Average clustering coefficient of non-slow cells	mean value of weighted clustering coefficient of nodes being non-slow fibres
	44. Standard deviation clustering coefficient of non-slow cells	standard deviation of the mean value of weighted clustering coefficient of nodes being non-slow fibres
	45. Average clustering coefficient of slow cells	mean value of weighted clustering coefficient of nodes being slow fibres
	46. Standard deviation clustering coefficient of slow cells	standard deviation of the mean value of weighted clustering coefficient of nodes being slow fibres
	47. Average eccentricity	mean value of eccentricity of nodes, where the eccentricity is the maximum distance in a shortest path between a node to any other node
	48. Standard deviation eccentricity	standard deviation of the mean value of eccentricity of nodes
	49. Average eccentricity of non-slow cells	mean value of eccentricity of nodes being non-slow fibres
	50. Standard deviation eccentricity of non-slow cells	standard deviation of the mean value of eccentricity of nodes being non-slow fibres
	51. Average eccentricity of slow cells	mean value of eccentricity of nodes being slow fibres
	52. Standard deviation eccentricity of slow cells	standard deviation of the mean value of eccentricity of nodes being slow fibres
	53. Average betweenness centrality	mean value of betweenness centrality of nodes, where the betweenness centrality for each node is the number of these shortest paths that pass through the node
	54. Standard deviation betweenness centrality	standard deviation of the mean value of betweenness centrality of nodes
	55. Average betweenness centrality of non-slow cells	mean value of betweenness centrality of nodes being non-slow cells
	56. Standard deviation betweenness centrality of non-slow cells	standard deviation of the mean value of betweenness centrality of nodes being non-slow cells
	57. Average betweenness centrality of slow cells	mean value of betweenness centrality of nodes being slow cells
	58. Standard deviation betweenness centrality of slow cells	standard deviation of the mean value of betweenness centrality of nodes being slow cells
	59. Average shortest paths lengths	mean of the shortest paths length between all the pairs of cells
	60. Standard deviation shortest paths lengths	standard deviation of the mean of the shortest paths length between all the pairs of cells
	61. Average shortest paths length from non-slow cells to non-slow cells	mean of the shortest paths length between all the pairs of non-slow fibres
	62. Standard deviation shortest paths length from non-slow cells to non-slow cells	standard deviation of the mean of the shortest paths length between all the pairs of non-slow fibres
	63. Average shortest paths length from slow cells to slow cells	mean of the shortest paths length from all the pairs of slow fibres
	64. Standard deviation shortest paths length from slow cells to slow cells	standard deviation of the mean of the shortest paths length from all the pairs of slow fibres
	65. Average shortest paths length between slow cells and non-slow cells	mean of the shortest paths length between slow fibres and non-slow fibres
	66. Standard deviation shortest paths length between slow cells and non-slow cells	standard deviation of the mean of the shortest paths length between slow fibres and non-slow fibres
	67. Proportion slow cells/non-slow cells	total number of slow cells divided by the total number of non-slow fibres
		characteristics not related with the tissue behaving as a network (15 ccs)
		characteristics not including slow/non-slow fibres discrimination
