## Supplementary material for "Computational analysis of SOD1-G93A mouse muscle biomarkers for comprehensive assessment of ALS progression": Table S3

### Sheet: NDICIA PCA
		PCA - 67 ccs comparisons
		(p60) WT - SOD1G93A
		PCA descriptor: 1.18	20. Non-slow cells neighbours of slow cells	10. Standard deviation (major/minor axes) of cells	12. Standard deviation cell convex hull	9. Average (major/minor axes) of cells	18. Standard deviation neighbouring cells of non-slow cells	62. Standard deviation shortest paths length from non-slow cells to non-slow cells	45. Average clustering coefficient of slow cells
		absolute weights	0.695008	0.60936	0.529121	0.514578	0.304497	0.289739	0.282721		p-value < 0.05 *
		statistical test	t-test	Wilcoxon	t-test	Wilcoxon	t-test	t-test	t-test		p-value < 0.01 **
		p-value	3.66739e-05	0.0818391	0.125044	0.0180413	0.106482	0.0358396	0.00862495		p-value< 0.001 ***
		mean WT	1.81661	0.491468	0.0460479	1.65765	0.899815	807.452	152
		mean SOD1G93A	1.27691	0.438923	0.0506109	1.57245	0.984437	847.006	164.025
		std WT	0.44015	0.108199	0.00943184	0.114779	0.170036	54.1555	15.6742
		std SOD1G93A	0.311147	0.0964725	0.0101796	0.12354	0.173545	69.725	12.9078
		(p100) WT - SOD1G93A
		PCA descriptor: 1.12	24. Standard deviation (cell/neighbouring cells) area	67. Proportion slow cells/non-slow cells	14. Standard deviation cell area/(cell area + collagen area)	26. Standard deviation (cell/neighbouring cells) major axis	12. Standard deviation cell convex hull	6. Standard deviation non-slow cells area	30. Standard deviation (cell/neighbouring cells) (major/minor axes)
		absolute weights	0.627523	0.543027	0.463053	0.458419	0.357002	0.282965	0.200049
		statistical test	Wilcoxon	t-test	Welch	t-test	Wilcoxon	Wilcoxon	Wilcoxon
		p-value	0.0173194	1.20013e-05	3.30784e-08	0.602916	9.80442e-06	8.9977e-07	0.00183158
		mean WT	0.211166	0.547018	0.05769	0.162737	0.0319297	41060.9	0.232478
		mean SOD1G93A	0.230331	0.630798	0.0829197	0.166225	0.0436921	61013.2	0.283387
		std WT	0.0526375	0.0919823	0.015102	0.0323875	0.0108854	12440.8	0.0541176
		std SOD1G93A	0.0407349	0.0908508	0.0214011	0.0357445	0.0141485	24596.1	0.0878353
		(p120) WT - SOD1G93A
		PCA descriptor: 3.49	67. Proportion slow cells/non-slow cells	11. Average cell convex hull	12. Standard deviation cell convex hull	24. Standard deviation (cell/neighbouring cells) area	27. Average (cell/neighbouring cells) minor axis	2. Standard deviation cell area	4. Standard deviation slow cells area
		absolute weights	0.860152	0.531381	0.433772	0.394602	0.371445	0.363309	0.321032
		statistical test	Wilcoxon	Wilcoxon	Wilcoxon	t-test	Wilcoxon	Wilcoxon	Wilcoxon
		p-value	0.189943	4.49828e-17	5.16325e-17	1.52627e-23	1.82433e-17	1.63504e-18	8.23364e-16
		mean WT	0.608479	0.926716	0.0315388	0.205397	0.843555	49178.8	47512.5
		mean SOD1G93A	0.640127	0.898325	0.0568768	0.316095	0.747824	90233.1	87344.3
		std WT	0.107008	0.0113454	0.010818	0.0485421	0.0353769	14925.9	17135.4
		std SOD1G93A	0.116928	0.0146166	0.0146657	0.0603527	0.0596623	26340.6	27977.7
		(p120) SOD1WT - WT
		PCA descriptor: 0.26	19. Slow cells neighbours of slow cells	18. Standard deviation neighbouring cells of non-slow cells	23. Average (cell/neighbouring cells) area	47. Average eccentricity	34. Standard deviation (cell/neighbouring cells) cell area/(cell area + collagen area)	50. Standard deviation eccentricity of non-slow cells
		absolute weights	0.964971	0.609038	0.514644	0.424345	0.41159	0.108097
		statistical test	t-test	Welch	Wilcoxon	t-test	Wilcoxon	t-test
		p-value	4.9654e-05	6.20728e-05	0.513121	0.0168953	0.0461127	0.131961
		mean SOD1WT	2.37374	0.966244	0.782268	3508.14	0.00890203	486.271
		mean WT	2.81325	0.855762	0.791985	3542.03	0.00657353	499.627
		std SOD1WT	0.715922	0.193958	0.061619	87.3566	0.00702883	57.6843
		std WT	0.681159	0.147594	0.0466131	96.1717	0.00459243	58.4655
		(p120) SOD1WT - SOD1G93A
		PCA descriptor: 2.57	5. Average non-slow cells area	2. Standard deviation cell area	31. Average (cell/neighbouring cells) convex hull	4. Standard deviation slow cells area	12. Standard deviation cell convex hull	24. Standard deviation (cell/neighbouring cells) area	27. Average (cell/neighbouring cells) minor axis
		absolute weights	0.714339	0.473862	0.464746	0.445042	0.444576	0.434855	0.434425
		statistical test	Wilcoxon	Wilcoxon	Welch	Wilcoxon	t-test	t-test	Wilcoxon
		p-value	0.724479	2.22438e-15	3.63041e-13	2.04361e-15	7.07784e-16	8.45268e-17	1.19043e-13
		mean SOD1WT	181794	54672.2	0.969676	50025	0.0343142	0.211706	0.836171
		mean SOD1G93A	180436	90233.1	0.946046	87344.3	0.0568768	0.316095	0.747824
		std SOD1WT	49770.9	13694	0.010211	11285.3	0.0118645	0.0561353	0.048408
		std SOD1G93A	46565.1	26340.6	0.0161951	27977.7	0.0146657	0.0603527	0.0596623
		PCA - 15 ccs comparisons
		(p60) WT - SOD1G93A
		PCA descriptor: 0.88	67. Proportion slow cells/non-slow cells	12. Standard deviation cell convex hull	9. Average (major/minor axes) of cells	14. Standard deviation cell area/(cell area + collagen area)	6. Standard deviation non-slow cells area
		absolute weights	0.732505	0.631683	0.592809	0.555955	0.522678			p-value < 0.05 *
		statistical test	t-test	t-test	Wilcoxon	t-test	t-test			p-value < 0.01 **
		p-value	0.000170642	0.125044	0.0180413	0.182018	0.00745399			p-value< 0.001 ***
		mean WT	0.650237	0.0460479	1.65765	0.0641333	31267.6
		mean SOD1G93A	0.732981	0.0506109	1.57245	0.071493	43088.6
		std WT	0.0744282	0.00943184	0.114779	0.0176847	12336.3
		std SOD1G93A	0.0552836	0.0101796	0.12354	0.0187435	16253
		(p100) WT - SOD1G93A
		PCA descriptor: 0.95	67. Proportion slow cells/non-slow cells	10. Standard deviation (major/minor axes) of cells	14. Standard deviation cell area/(cell area + collagen area)	9. Average (major/minor axes) of cells	12. Standard deviation cell convex hull	6. Standard deviation non-slow cells area
		absolute weights	0.623834	0.590717	0.583002	0.539253	0.35873	0.246474
		statistical test	t-test	Welch	Welch	t-test	Wilcoxon	Wilcoxon
		p-value	1.20013e-05	3.02858e-05	3.30784e-08	0.000853691	9.80442e-06	8.9977e-07
		mean WT	0.547018	0.361311	0.05769	1.55072	0.0319297	41060.9
		mean SOD1G93A	0.630798	0.468798	0.0829197	1.64312	0.0436921	61013.2
		std WT	0.0919823	0.0892063	0.015102	0.125498	0.0108854	12440.8
		std SOD1G93A	0.0908508	0.1294	0.0214011	0.153613	0.0141485	24596.1
		(p120) WT - SOD1G93A
		PCA descriptor: 2.94	67. Proportion slow cells/non-slow cells	11. Average cell convex hull	12. Standard deviation cell convex hull	14. Standard deviation cell area/(cell area + collagen area)	2. Standard deviation cell area	4. Standard deviation slow cells area
		absolute weights	0.882521	0.560878	0.48145	0.461015	0.367843	0.324319
		statistical test	Wilcoxon	Wilcoxon	Wilcoxon	t-test	Wilcoxon	Wilcoxon
		p-value	0.189943	4.49828e-17	5.16325e-17	4.25772e-20	1.63504e-18	8.23364e-16
		mean WT	0.608479	0.926716	0.0315388	0.0629137	49178.8	47512.5
		mean SOD1G93A	0.640127	0.898325	0.0568768	0.0963578	90233.1	87344.3
		std WT	0.107008	0.0113454	0.010818	0.0170313	14925.9	17135.4
		std SOD1G93A	0.116928	0.0146166	0.0146657	0.0193635	26340.6	27977.7
		PCA - 10 ccs comparison
		(p60) WT - SOD1G93A
		PCA descriptor: 0.33	8. Average cell minor axis	10. Standard deviation (major/minor axes) of cells	14. Standard deviation cell area/(cell area + collagen area)	12. Standard deviation cell convex hull	9. Average (major/minor axes) of cells	13. Average cell area/(cell area + collagen area)
		absolute weights	0.632395	0.530914	0.49357	0.47936	0.463391	0.4094
		statistical test	Wilcoxon	Wilcoxon	t-test	t-test	Wilcoxon	t-test
		p-value	0.0117044	0.0818391	0.182018	0.125044	0.0180413	0.920891
		mean WT	304.158	0.491468	0.0641333	0.0460479	1.65765	0.798996
		mean SOD1G93A	335.749	0.438923	0.071493	0.0506109	1.57245	0.79823
		std WT	39.1795	0.108199	0.0176847	0.00943184	0.114779	0.0235407
		std SOD1G93A	35.7395	0.0964725	0.0187435	0.0101796	0.12354	0.0282913
		(p100) WT - SOD1G93A
		PCA descriptor: 0.74	8. Average cell minor axis	14. Standard deviation cell area/(cell area + collagen area)	10. Standard deviation (major/minor axes) of cells
		absolute weights	0.723549	0.63237	0.598306
		statistical test	t-test	Welch	Welch					p-value < 0.05 *
		p-value	0.601954	3.30784e-08	3.02858e-05					p-value < 0.01 **
		mean WT	355.075	0.05769	0.361311					p-value< 0.001 ***
		mean SOD1G93A	351.14	0.0829197	0.468798
		std WT	39.9559	0.015102	0.0892063
		std SOD1G93A	32.2912	0.0214011	0.1294
		(p120) WT - SOD1G93A
		PCA descriptor: 2.6	2. Standard deviation cell area	11. Average cell convex hull	12. Standard deviation cell convex hull
		absolute weights	0.928106	0.712562	0.594808
		statistical test	Wilcoxon	Wilcoxon	Wilcoxon
		p-value	1.63504e-18	4.49828e-17	5.16325e-17
		mean WT	49178.8	0.926716	0.0315388
		mean SOD1G93A	90233.1	0.898325	0.0568768
		std WT	14925.9	0.0113454	0.010818
		std SOD1G93A	26340.6	0.0146166	0.0146657

### Sheet: NDICIA UMAP
		UMAP - 67 ccs comparisons
			Most frequent features (ordered from left to right) selected in NDICIA (UMAP) protocol. N = 100 randomizations
		(p60) WT - SOD1G93A
		UMAP descriptor average: 1.30 (±0.1)	20. Non-slow cells neighbours of slow cells	6. Standard deviation non-slow cells area	18. Standard deviation neighbouring cells of non-slow cells	22. Non-slow cells neighbours of non-slow cells	31. Average (cell/neighbouring cells) convex hull	62. Standard deviation shortest paths length from non-slow cells to non-slow cells	8. Average cell minor axis
		statistical test	t-test	t-test	t-test	t-test	t-test	t-test	Wilcoxon
		p-value	3.66739e-05	0.00745399	0.106482	0.000504767	0.767603	0.0358396	0.0117044		p-value < 0.05 *
		mean WT	1.81661	31267.6	0.899815	1.22768	0.958546	807.452	304.158		p-value < 0.01 **
		mean SOD1G93A	1.27691	43088.6	0.984437	0.778473	0.957685	847.006	335.749		p-value< 0.001 ***
		std WT	0.44015	12336.3	0.170036	0.428267	0.0097799	54.1555	39.1795
		std SOD1G93A	0.311147	16253	0.173545	0.353748	0.00951125	69.725	35.7395
		(p100) WT - SOD1G93A
		UMAP descriptor average: 1.26 (±0.03)	14. Standard deviation cell area/(cell area + collagen area)	6. Standard deviation non-slow cells area	31. Average (cell/neighbouring cells) convex hull	20. Non-slow cells neighbours of slow cells	58. Standard deviation betweenness centrality of slow cells	30. Standard deviation (cell/neighbouring cells) (major/minor axes)	45. Average clustering coefficient of slow cells
		statistical test	Welch	Wilcoxon	Wilcoxon	t-test	Wilcoxon	Wilcoxon	t-test
		p-value	3.30784e-08	8.9977e-07	2.28106e-06	2.80805e-06	0.651253	0.00183158	0.00181117
		mean WT	0.05769	41060.9	0.970819	2.37303	178.484	0.232478	171.795
		mean SOD1G93A	0.0829197	61013.2	0.958405	1.82286	167.528	0.283387	180.245
		std WT	0.015102	12440.8	0.0105437	0.572063	58.7009	0.0541176	14.117
		std SOD1G93A	0.0214011	24596.1	0.0157527	0.528983	35.9014	0.0878353	11.165
		(p120) WT - SOD1G93A
		UMAP descriptor average: 3.95 (±0.21)	2. Standard deviation cell area	27. Average (cell/neighbouring cells) minor axis	4. Standard deviation slow cells area	11. Average cell convex hull	28. Standard deviation (cell/neighbouring cells) minor axis	12. Standard deviation cell convex hull	23. Average (cell/neighbouring cells) area
		statistical test	Wilcoxon	Wilcoxon	Wilcoxon	Wilcoxon	Wilcoxon	Wilcoxon	Welch
		p-value	1.63504e-18	1.82433e-17	8.23364e-16	4.49828e-17	4.61605e-18	5.16325e-17	4.50923e-17
		mean WT	49178.8	0.843555	47512.5	0.926716	0.166402	0.0315388	0.791985
		mean SOD1G93A	90233.1	0.747824	87344.3	0.898325	0.254939	0.0568768	0.672554
		std WT	14925.9	0.0353769	17135.4	0.0113454	0.0373658	0.010818	0.0466131
		std SOD1G93A	26340.6	0.0596623	27977.7	0.0146166	0.0421174	0.0146657	0.0659599
		(p120) SOD1WT - WT
		UMAP descriptor average: 0.36 (± 0.02)	4. Standard deviation slow cells area	38. Standard deviation strengths of non-slow cells	22. Non-slow cells neighbours of non-slow cells	34. Standard deviation (cell/neighbouring cells) cell area/(cell area + collagen area)	16. Standard deviation neighbouring cells	18. Standard deviation neighbouring cells of non-slow cells	19. Slow cells neighbours of slow cells
		statistical test	Wilcoxon	Wilcoxon	Wilcoxon	Wilcoxon	Wilcoxon	Welch	t-test
		p-value	0.0375448	1.16805e-05	0.00101894	0.0461127	0.0029126	6.20728e-05	4.9654e-05
		mean SOD1WT	50025	726.519	1.75999	0.00890203	0.972239	0.966244	2.37374
		mean WT	47512.5	618.478	1.47742	0.00657353	0.896744	0.855762	2.81325
		std SOD1WT	11285.3	157.55	0.567811	0.00702883	0.173152	0.193958	0.715922
		std WT	17135.4	138.081	0.567322	0.00459243	0.124323	0.147594	0.681159
		(p120) SOD1WT - SOD1G93A
		UMAP descriptor average: (3.14±0.09)	2. Standard deviation cell area	4. Standard deviation slow cells area	31. Average (cell/neighbouring cells) convex hull	9. Average (major/minor axes) of cells	24. Standard deviation (cell/neighbouring cells) area	44. Standard deviation clustering coefficient of non-slow cells	43. Average clustering coefficient of non-slow cells
		statistical test	Wilcoxon	Wilcoxon	Welch	Wilcoxon	t-test	Wilcoxon	Wilcoxon
		p-value	2.22438e-15	2.04361e-15	3.63041e-13	2.98965e-07	8.45268e-17	0.0902646	0.800637
		mean SOD1WT	54672.2	50025	0.969676	1.54388	0.211706	48.9376	182.764
		mean SOD1G93A	90233.1	87344.3	0.946046	1.67569	0.316095	59.0174	189.81
		std SOD1WT	13694	11285.3	0.010211	0.149492	0.0561353	11.9966	18.0495
		std SOD1G93A	26340.6	27977.7	0.0161951	0.126811	0.0603527	31.3261	36.5191
		UMAP - 15 ccs comparisons
			Most frequent features (ordered from left to right) selected in NDICIA (UMAP) protocol. N = 100 randomizations
		(p60) WT - SOD1G93A
		UMAP descriptor average: 0.95 (±0.08)	67. Proportion slow cells/non-slow cells	9. Average (major/minor axes) of cells	6. Standard deviation non-slow cells area	2. Standard deviation cell area	8. Average cell minor axis	12. Standard deviation cell convex hull
		statistical test	t-test	Wilcoxon	t-test	t-test	Wilcoxon	t-test
		p-value	0.000170642	0.0180413	0.00745399	0.0300558	0.0117044	0.125044			p-value < 0.05 *
		mean WT	0.650237	1.65765	31267.6	46914.5	304.158	0.0460479			p-value < 0.01 **
		mean SOD1G93A	0.732981	1.57245	43088.6	57148.2	335.749	0.0506109			p-value< 0.001 ***
		std WT	0.0744282	0.114779	12336.3	16062.3	39.1795	0.00943184
		std SOD1G93A	0.0552836	0.12354	16253	13976.6	35.7395	0.0101796
		(p100) WT - SOD1G93A
		UMAP descriptor average: 0.94 (±0.04)	6. Standard deviation non-slow cells area	14. Standard deviation cell area/(cell area + collagen area)	67. Proportion slow cells/non-slow cells	12. Standard deviation cell convex hull	10. Standard deviation (major/minor axes) of cells
		statistical test	Wilcoxon	Welch	t-test	Wilcoxon	Welch
		p-value	8.9977e-07	3.30784e-08	1.20013e-05	9.80442e-06	3.02858e-05
		mean WT	41060.9	0.05769	0.547018	0.0319297	0.361311
		mean 2nd Group	61013.2	0.0829197	0.630798	0.0436921	0.468798
		std WT	12440.8	0.015102	0.0919823	0.0108854	0.0892063
		std 2nd Group	24596.1	0.0214011	0.0908508	0.0141485	0.1294
		(p120) WT - SOD1G93A
		UMAP descriptor average: 3.25 (±0.15)	11. Average cell convex hull	14. Standard deviation cell area/(cell area + collagen area)	4. Standard deviation slow cells area	2. Standard deviation cell area	10. Standard deviation (major/minor axes) of cells	12. Standard deviation cell convex hull	6. Standard deviation non-slow cells area
		statistical test	Wilcoxon	t-test	Wilcoxon	Wilcoxon	Welch	Wilcoxon	Wilcoxon
		p-value	4.49828e-17	4.25772e-20	8.23364e-16	1.63504e-18	9.40003e-13	5.16325e-17	1.17441e-16
		mean WT	0.926716	0.0629137	47512.5	49178.8	0.365818	0.0315388	41471.5
		mean SOD1G93A	0.898325	0.0963578	87344.3	90233.1	0.541686	0.0568768	80279.9
		std WT	0.0113454	0.0170313	17135.4	14925.9	0.0911268	0.010818	15630.1
		std SOD1G93A	0.0146166	0.0193635	27977.7	26340.6	0.123966	0.0146657	27643.6
		UMAP - 10 ccs comparisons
			Most frequent features (ordered from left to right) selected in NDICIA (UMAP) protocol. N = 100 randomizations
		(p60) WT - SOD1G93A
		UMAP descriptor average: 0.37 (±0.04)	9. Average (major/minor axes) of cells	12. Standard deviation cell convex hull	14. Standard deviation cell area/(cell area + collagen area)	11. Average cell convex hull
		statistical test	Wilcoxon	t-test	t-test	Wilcoxon
		p-value	0.0180413	0.125044	0.182018	0.639433		p-value < 0.05 *
		mean WT	1.65765	0.0460479	0.0641333	0.905255		p-value < 0.01 **
		mean SOD1G93A	1.57245	0.0506109	0.071493	0.908711		p-value< 0.001 ***
		std WT	0.114779	0.00943184	0.0176847	0.0184157
		std SOD1G93A	0.12354	0.0101796	0.0187435	0.016485
		(p100) WT - SOD1G93A
		UMAP descriptor average: 0.63 (±0.03)	14. Standard deviation cell area/(cell area + collagen area)	12. Standard deviation cell convex hull	10. Standard deviation (major/minor axes) of cells	8. Average cell minor axis
		statistical test	Welch	Wilcoxon	Welch	t-test
		p-value	3.30784e-08	9.80442e-06	3.02858e-05	0.601954
		mean WT	0.05769	0.0319297	0.361311	355.075
		mean SOD1G93A	0.0829197	0.0436921	0.468798	351.14
		std WT	0.015102	0.0108854	0.0892063	39.9559
		std SOD1G93A	0.0214011	0.0141485	0.1294	32.2912
		(p120) WT - SOD1G93A
		UMAP descriptor average: 2,44 (±0.87)	2. Standard deviation cell area	11. Average cell convex hull	14. Standard deviation cell area/(cell area + collagen area)	12. Standard deviation cell convex hull	10. Standard deviation (major/minor axes) of cells	8. Average cell minor axis
		statistical test	Wilcoxon	Wilcoxon	t-test	Wilcoxon	Welch	Wilcoxon
		p-value	1.63504e-18	4.49828e-17	4.25772e-20	5.16325e-17	9.40003e-13	0.209109
		mean WT	49178.8	0.926716	0.0629137	0.0315388	0.365818	351.363
		mean SOD1G93A	90233.1	0.898325	0.0963578	0.0568768	0.541686	345.301
		std WT	14925.9	0.0113454	0.0170313	0.010818	0.0911268	39.132
		std SOD1G93A	26340.6	0.0146166	0.0193635	0.0146657	0.123966	48.5639
